# Sex Hormone Binding Globulin Controls Gender Specific Lipolytic Activity in Human Abdominal Subcutaneous Adipocytes

**DOI:** 10.1101/2025.01.21.634039

**Authors:** Julie Abildgaard, Nagendra Palani, Tora Ida Henriksen, Aiste Aleliunaite, Carla Horváth-Rudigier, Victor Svenstrup, Hanne Frederiksen, Anders Juul, Camilla Charlotte Scheele, Bente Klarlund Pedersen, Søren Nielsen

## Abstract

Regulation of lipid metabolism is fundamental for metabolic health, and adipose tissue is a central component in this process. Adipose tissue differs dramatically between women and men with a higher subcutaneous capacity for storage and healthy metabolism in women. Sex hormone-binding globulin (SHBG) contributes to the regulation of circulating sex hormone bioavailability and has been shown to predict risk of metabolic dysfunction. We here investigate the sex-specific relationship of SHBG with metabolic status and adipocyte-dependent lipolysis. We measured serum concentrations of sex hormones, SHBG, fasting glucose and insulin in a cohort of 63 women and 27 men from which adipose biopsies were collected and mature adipocytes were isolated. We found that, in women, high serum SHBG concentrations were strongly associated with low HOMA-IR in vivo, and lower baseline lipolysis but higher responsiveness to isopropanol-induced lipolysis ex vivo. In contrast, no effect of SHBG on the above-mentioned parameters were observed in men. In vitro, cultured adipocytes also increased lipolytic capacity in response to SHBG, but only in the absence of testosterone, suggesting that testosterone inhibits the catecholmine-induced lipolysis of SHBG in adipose tissue. In conclusion, we here define a novel role for SHBG in adipocyte lipolysis. At the same time, our data emphasize sex-dependent differences in adipocyte lipid metabolism, and we propose testosterone binding to SHBG as a driving factor mediating these differences.
