## Supplementary material for "Sex Hormone Binding Globulin Controls Gender Specific Lipolytic Activity in Human Abdominal Subcutaneous Adipocytes": Suplementary table 3

source	term_name	term_id	adjusted_p_value	negative_log10_of_adjusted_p_value	term_size	query_size	intersection_size	effective_domain_size	intersections
GO:MF	extracellular matrix structural constituent conferring compression resistance	GO:0030021	0.044151036	1.355059101	22	79	3	20212	HAPLN1,PRELP,FMOD
GO:BP	regulation of epithelial cell proliferation	GO:0050678	4.71E-08	7.326817843	363	137	18	21031	NR4A3,RGCC,GPC3,PROK1,LEP,FGF7,ZFP36L1,TCF7L2,CCL2,LIMS2,ZNF703,NR2F2,SEMA5A,EDNRB,OSR1,B4GALT1,CYP7B1,CXCL12
GO:BP	epithelial cell proliferation	GO:0050673	1.42E-07	6.847931361	441	137	19	21031	NR4A3,RGCC,GPC3,PROK1,LEP,FGF7,ZFP36L1,TCF7L2,CCL2,LIMS2,ZNF703,IGFBP4,NR2F2,SEMA5A,EDNRB,OSR1,B4GALT1,CYP7B1,CXCL12
GO:BP	anatomical structure morphogenesis	GO:0009653	3.57E-07	6.447150457	2684	141	47	21031	NR4A3,ID3,HSPB6,RGCC,ELN,GPC3,TGM2,DAB1,PROK1,FOXC1,CSRP2,ISM1,LEP,DDR1,FGF7,ZFP36L1,AFF3,NEXN,HOXC8,CCL2,PTPRQ,COL11A1,LIMS2,RGMA,TLE2,HOXC10,ITGA1,C1GALT1C1,WEE1,BASP1,HSPB1,NKD1,NR2F2,SEMA5A,OSR1,MYADM,B4GALT1,LEPR,ADM,SLC40A1,LMO4,LPAR1,CYP7B1,TMEM119,CXCL12,ANGPT1,SH3PXD2A
GO:BP	anatomical structure development	GO:0048856	3.92295E-06	5.40638685	5899	141	73	21031	KRT7,IL1RL1,NR4A3,ID3,HSPB6,RGCC,EGR1,ELN,GPC3,TGM2,DAB1,PROK1,FOXC1,CSRP2,MKX,ATF5,STMN2,ISM1,LEP,MSC,GPRC5B,HAPLN1,ZBTB7A,DDR1,FGF7,ZFP36L1,TCF7L2,AFF3,SLC7A5,NEXN,HOXC8,FSTL3,SF3A2,LRRC17,CLEC3B,SYPL2,JUND,CCL2,IL18R1,PTPRQ,RAB13,COL11A1,PRELP,LIMS2,RGMA,TLE2,HOXC10,ITGA1,C1GALT1C1,HNRNPH3,WEE1,ZNF703,BASP1,HSPB1,NKD1,NR2F2,SEMA5A,EDNRB,OSR1,MYADM,B4GALT1,LEPR,ADM,SLC40A1,NEGR1,LMO4,LPAR1,CYP7…
GO:BP	cell differentiation	GO:0030154	6.57594E-06	5.182042415	4366	141	60	21031	KRT7,IL1RL1,NR4A3,ID3,RGCC,EGR1,GPC3,TGM2,DAB1,FOXC1,CSRP2,MKX,ATF5,STMN2,LEP,GPRC5B,HAPLN1,ZBTB7A,DDR1,FGF7,ZFP36L1,TCF7L2,SLC7A5,NEXN,HOXC8,FSTL3,SF3A2,LRRC17,SYPL2,JUND,CCL2,IL18R1,PTPRQ,RAB13,COL11A1,CLIP3,RGMA,HOXC10,ITGA1,HNRNPH3,WEE1,ZNF703,BASP1,NKD1,NR2F2,SEMA5A,EDNRB,OSR1,MYADM,B4GALT1,LEPR,ADM,NEGR1,LMO4,LPAR1,TMEM119,CXCL12,ANGPT1,MARCKS,SH3PXD2A
GO:BP	cellular developmental process	GO:0048869	6.63612E-06	5.178086043	4367	141	60	21031	KRT7,IL1RL1,NR4A3,ID3,RGCC,EGR1,GPC3,TGM2,DAB1,FOXC1,CSRP2,MKX,ATF5,STMN2,LEP,GPRC5B,HAPLN1,ZBTB7A,DDR1,FGF7,ZFP36L1,TCF7L2,SLC7A5,NEXN,HOXC8,FSTL3,SF3A2,LRRC17,SYPL2,JUND,CCL2,IL18R1,PTPRQ,RAB13,COL11A1,CLIP3,RGMA,HOXC10,ITGA1,HNRNPH3,WEE1,ZNF703,BASP1,NKD1,NR2F2,SEMA5A,EDNRB,OSR1,MYADM,B4GALT1,LEPR,ADM,NEGR1,LMO4,LPAR1,TMEM119,CXCL12,ANGPT1,MARCKS,SH3PXD2A
GO:BP	circulatory system development	GO:0072359	7.85725E-06	5.104729353	1130	138	27	21031	ID3,HSPB6,RGCC,EGR1,ELN,GPC3,PROK1,FOXC1,ISM1,LEP,MSC,ZFP36L1,TCF7L2,SYPL2,CCL2,COL11A1,BASP1,HSPB1,NR2F2,SEMA5A,OSR1,B4GALT1,LEPR,ADM,LMO4,CXCL12,ANGPT1
GO:BP	system development	GO:0048731	9.15264E-06	5.038453493	3973	140	56	21031	ID3,HSPB6,RGCC,EGR1,ELN,GPC3,TGM2,DAB1,PROK1,FOXC1,ATF5,STMN2,ISM1,LEP,MSC,GPRC5B,HAPLN1,DDR1,FGF7,ZFP36L1,TCF7L2,SLC7A5,NEXN,HOXC8,SF3A2,LRRC17,SYPL2,CCL2,PTPRQ,RAB13,COL11A1,PRELP,LIMS2,RGMA,HOXC10,ITGA1,WEE1,BASP1,HSPB1,NKD1,NR2F2,SEMA5A,EDNRB,OSR1,B4GALT1,LEPR,ADM,SLC40A1,NEGR1,LMO4,LPAR1,CYP7B1,TMEM119,CXCL12,ANGPT1,MARCKS
GO:BP	regulation of apoptotic process	GO:0042981	9.61454E-06	5.017071667	1463	139	31	21031	ID3,HSPB6,RGCC,EGR1,TGM2,FOXC1,ATF5,LEP,IFI6,PTMS,ZBTB7A,ZFP36L1,TCF7L2,SLC7A5,CCL2,LIMS2,CLIP3,PHLDA1,ITGA1,HSPB1,SEMA5A,EDNRB,OSR1,B4GALT1,ADM,PAWR,SLC40A1,LPAR1,CXCL12,ANGPT1,DNAJA1
GO:BP	tissue development	GO:0009888	1.26991E-05	4.896228628	2010	140	37	21031	KRT7,ID3,RGCC,EGR1,ELN,GPC3,TGM2,FOXC1,CSRP2,LEP,MSC,DDR1,FGF7,ZFP36L1,TCF7L2,LRRC17,CLEC3B,PTPRQ,RAB13,COL11A1,RGMA,HNRNPH3,ZNF703,BASP1,NKD1,NR2F2,SEMA5A,EDNRB,OSR1,MYADM,B4GALT1,ADM,SLC40A1,LMO4,CYP7B1,TMEM119,MARCKS
GO:BP	regulation of programmed cell death	GO:0043067	1.89655E-05	4.722034861	1506	139	31	21031	ID3,HSPB6,RGCC,EGR1,TGM2,FOXC1,ATF5,LEP,IFI6,PTMS,ZBTB7A,ZFP36L1,TCF7L2,SLC7A5,CCL2,LIMS2,CLIP3,PHLDA1,ITGA1,HSPB1,SEMA5A,EDNRB,OSR1,B4GALT1,ADM,PAWR,SLC40A1,LPAR1,CXCL12,ANGPT1,DNAJA1
GO:BP	multicellular organism development	GO:0007275	2.6529E-05	4.576278553	4643	141	61	21031	NR4A3,ID3,HSPB6,RGCC,EGR1,ELN,GPC3,TGM2,DAB1,PROK1,FOXC1,ATF5,STMN2,ISM1,LEP,MSC,GPRC5B,HAPLN1,DDR1,FGF7,ZFP36L1,TCF7L2,AFF3,SLC7A5,NEXN,HOXC8,FSTL3,SF3A2,LRRC17,SYPL2,CCL2,PTPRQ,RAB13,COL11A1,PRELP,LIMS2,RGMA,HOXC10,ITGA1,WEE1,BASP1,HSPB1,NKD1,NR2F2,SEMA5A,EDNRB,OSR1,MYADM,B4GALT1,LEPR,ADM,SLC40A1,NEGR1,LMO4,LPAR1,CYP7B1,TMEM119,CXCL12,ANGPT1,MARCKS,SH3PXD2A
GO:BP	developmental process	GO:0032502	3.71369E-05	4.43019419	6453	141	75	21031	KRT7,IL1RL1,NR4A3,ID3,HSPB6,RGCC,EGR1,ELN,GPC3,TGM2,DAB1,PROK1,FOXC1,CSRP2,MKX,ATF5,STMN2,ISM1,LEP,MSC,GPRC5B,HAPLN1,ZBTB7A,DDR1,FGF7,ZFP36L1,TCF7L2,AFF3,SLC7A5,NEXN,HOXC8,FSTL3,SF3A2,LRRC17,CLEC3B,SYPL2,JUND,CCL2,IL18R1,PTPRQ,RAB13,COL11A1,PRELP,LIMS2,CLIP3,RGMA,TLE2,HOXC10,ITGA1,C1GALT1C1,HNRNPH3,WEE1,ZNF703,BASP1,HSPB1,NKD1,NR2F2,SEMA5A,EDNRB,OSR1,MYADM,B4GALT1,LEPR,ADM,SLC40A1,NEGR1,LMO4,LPAR…
GO:BP	animal organ development	GO:0048513	9.27212E-05	4.032820993	3039	138	45	21031	KRT7,NR4A3,ID3,RGCC,EGR1,ELN,GPC3,TGM2,DAB1,FOXC1,MKX,ATF5,LEP,MSC,DDR1,FGF7,ZFP36L1,TCF7L2,SLC7A5,HOXC8,LRRC17,CLEC3B,SYPL2,CCL2,PTPRQ,RAB13,COL11A1,LIMS2,TLE2,ZNF703,BASP1,NKD1,NR2F2,SEMA5A,EDNRB,OSR1,LEPR,ADM,SLC40A1,LMO4,LPAR1,CYP7B1,TMEM119,CXCL12,ANGPT1
GO:BP	tube development	GO:0035295	9.81419E-05	4.008145664	1091	140	25	21031	HSPB6,RGCC,GPC3,TGM2,PROK1,FOXC1,ISM1,LEP,DDR1,FGF7,ZFP36L1,CCL2,RGMA,BASP1,HSPB1,NR2F2,SEMA5A,EDNRB,OSR1,B4GALT1,LEPR,ADM,LMO4,ANGPT1,MARCKS
GO:BP	apoptotic process	GO:0006915	0.000144739	3.839414122	1913	140	34	21031	ID3,HSPB6,RGCC,EGR1,TGM2,FOXC1,ATF5,C1D,LEP,IFI6,PTMS,ZBTB7A,ZFP36L1,TCF7L2,SLC7A5,CCL2,LIMS2,CLIP3,PHLDA1,ITGA1,HSPB1,SEMA5A,EDNRB,OSR1,B4GALT1,ADM,HIC1,PAWR,SLC40A1,LPAR1,CXCL12,ANGPT1,DNAJA1,MARCKS
GO:BP	positive regulation of cellular process	GO:0048522	0.000171359	3.76609238	5717	139	67	21031	IL1RL1,NR4A3,ID3,RGCC,EGR1,GPC3,TGM2,DAB1,PROK1,FOXC1,ATF5,STMN2,LEP,GPRC5B,PTMS,HAPLN1,DDR1,FGF7,ZFP36L1,TCF7L2,SLC7A5,SF3B4,FSTL3,SF3A2,CLEC3B,JUND,CCL2,IL18R1,LIMS2,NFIC,CLIP3,RGMA,PHLDA1,VAMP2,HOXC10,ITGA1,ZNF703,CRTC2,LIMCH1,HSPB1,IGFBP4,NKD1,NR2F2,TRA2A,SSB,SEMA5A,EDNRB,OSR1,MYADM,B4GALT1,MGAT5,LEPR,ADM,HIC1,SIRPA,GNAI1,PAWR,SLC40A1,NEGR1,LMO4,LPAR1,CYP7B1,TANK,TMEM119,CXCL12,ANGPT1,DNAJA1
GO:BP	positive regulation of biological process	GO:0048518	0.000179093	3.746920679	6250	139	71	21031	IL1RL1,NR4A3,ID3,HSPB6,RGCC,EGR1,GPC3,TGM2,DAB1,PROK1,FOXC1,ATF5,STMN2,LEP,PSENEN,GPRC5B,PTMS,HAPLN1,DDR1,CAMK2N1,FGF7,ZFP36L1,TCF7L2,SLC7A5,SF3B4,FSTL3,SF3A2,CLEC3B,JUND,CCL2,IL18R1,LIMS2,NFIC,CLIP3,RGMA,PHLDA1,VAMP2,HOXC10,ITGA1,ZNF703,CRTC2,LIMCH1,BASP1,HSPB1,IGFBP4,NKD1,NR2F2,TRA2A,SSB,SEMA5A,EDNRB,OSR1,MYADM,B4GALT1,MGAT5,LEPR,ADM,HIC1,SIRPA,GNAI1,PAWR,SLC40A1,NEGR1,LMO4,LPAR1,CYP7B1,TANK,TM…
GO:BP	vasculature development	GO:0001944	0.000186465	3.729403024	752	138	20	21031	HSPB6,RGCC,EGR1,GPC3,PROK1,FOXC1,ISM1,LEP,ZFP36L1,TCF7L2,CCL2,HSPB1,NR2F2,SEMA5A,OSR1,B4GALT1,LEPR,ADM,CXCL12,ANGPT1
GO:BP	regulation of cell population proliferation	GO:0042127	0.00020127	3.696219877	1683	138	31	21031	NR4A3,RGCC,EGR1,ELN,GPC3,PROK1,ATF5,LEP,HAPLN1,DDR1,FGF7,ZFP36L1,TCF7L2,SLC7A5,JUND,CCL2,LIMS2,HOXC10,ITGA1,ZNF703,NR2F2,SEMA5A,EDNRB,OSR1,B4GALT1,ADM,PAWR,CYP7B1,TMEM119,CXCL12,ANGPT1
GO:BP	blood vessel development	GO:0001568	0.00025523	3.593068727	721	120	18	21031	HSPB6,RGCC,EGR1,GPC3,PROK1,FOXC1,ISM1,LEP,ZFP36L1,TCF7L2,CCL2,HSPB1,NR2F2,SEMA5A,OSR1,B4GALT1,LEPR,ADM
GO:BP	cell population proliferation	GO:0008283	0.000310493	3.507948738	2006	138	34	21031	NR4A3,RGCC,EGR1,ELN,GPC3,PROK1,FOXC1,ATF5,LEP,HAPLN1,DDR1,FGF7,ZFP36L1,TCF7L2,SLC7A5,JUND,CCL2,LIMS2,HOXC10,ITGA1,ZNF703,IGFBP4,NR2F2,SEMA5A,EDNRB,OSR1,B4GALT1,LEPR,ADM,PAWR,CYP7B1,TMEM119,CXCL12,ANGPT1
GO:BP	programmed cell death	GO:0012501	0.000345954	3.460982075	1984	140	34	21031	ID3,HSPB6,RGCC,EGR1,TGM2,FOXC1,ATF5,C1D,LEP,IFI6,PTMS,ZBTB7A,ZFP36L1,TCF7L2,SLC7A5,CCL2,LIMS2,CLIP3,PHLDA1,ITGA1,HSPB1,SEMA5A,EDNRB,OSR1,B4GALT1,ADM,HIC1,PAWR,SLC40A1,LPAR1,CXCL12,ANGPT1,DNAJA1,MARCKS
GO:BP	cell death	GO:0008219	0.000362859	3.440261614	1988	140	34	21031	ID3,HSPB6,RGCC,EGR1,TGM2,FOXC1,ATF5,C1D,LEP,IFI6,PTMS,ZBTB7A,ZFP36L1,TCF7L2,SLC7A5,CCL2,LIMS2,CLIP3,PHLDA1,ITGA1,HSPB1,SEMA5A,EDNRB,OSR1,B4GALT1,ADM,HIC1,PAWR,SLC40A1,LPAR1,CXCL12,ANGPT1,DNAJA1,MARCKS
GO:BP	tube morphogenesis	GO:0035239	0.00045368	3.343250527	872	138	21	21031	HSPB6,RGCC,GPC3,TGM2,PROK1,FOXC1,ISM1,LEP,DDR1,ZFP36L1,CCL2,RGMA,HSPB1,NR2F2,SEMA5A,OSR1,B4GALT1,LEPR,ADM,LMO4,ANGPT1
GO:BP	cell development	GO:0048468	0.000511459	3.291188833	2819	141	42	21031	IL1RL1,EGR1,GPC3,TGM2,DAB1,FOXC1,CSRP2,MKX,ATF5,STMN2,LEP,HAPLN1,ZBTB7A,DDR1,ZFP36L1,SLC7A5,NEXN,FSTL3,SF3A2,LRRC17,SYPL2,JUND,IL18R1,PTPRQ,RAB13,COL11A1,RGMA,ITGA1,WEE1,SEMA5A,EDNRB,OSR1,MYADM,B4GALT1,LEPR,ADM,NEGR1,LMO4,LPAR1,CXCL12,ANGPT1,SH3PXD2A
GO:BP	negative regulation of biological process	GO:0048519	0.000517705	3.285917342	5874	139	67	21031	IL1RL1,NR4A3,ID3,HSPB6,RGCC,EGR1,MYPOP,GPC3,DAB1,FOXC1,ATF5,STMN2,C1D,ISM1,LEP,MSC,IFI6,PTMS,ZBTB7A,DDR1,ZFP36L1,TCF7L2,SLC7A5,HOXC8,FSTL3,LRRC17,JUND,CCL2,IL18R1,LIMS2,NFIC,CLIP3,RGMA,TLE2,HOXC10,ITGA1,WEE1,ZNF703,LIMCH1,BASP1,HSPB1,IGFBP4,NKD1,PHAX,NR2F2,SSB,PNRC1,SEMA5A,EDNRB,OSR1,MYADM,B4GALT1,MGAT5,LEPR,ADM,HIC1,SIRPA,PAWR,SLC40A1,LMO4,LPAR1,CYP7B1,TANK,TMEM119,CXCL12,ANGPT1,DNAJA1
GO:BP	neurogenesis	GO:0022008	0.000607372	3.216545161	1742	140	31	21031	ID3,TGM2,DAB1,ATF5,STMN2,LEP,GPRC5B,HAPLN1,DDR1,SLC7A5,NEXN,HOXC8,SF3A2,CCL2,PTPRQ,RAB13,RGMA,HOXC10,ITGA1,WEE1,NKD1,NR2F2,SEMA5A,EDNRB,LEPR,ADM,NEGR1,LMO4,LPAR1,CXCL12,MARCKS
GO:BP	cell migration	GO:0016477	0.000684219	3.164805051	1496	138	28	21031	NR4A3,RGCC,GPC3,DAB1,FOXC1,LEP,DDR1,FGF7,NEXN,CCL2,RAB13,ITGA1,ZNF703,LIMCH1,HSPB1,NKD1,NR2F2,SEMA5A,EDNRB,MYADM,B4GALT1,MGAT5,SIRPA,LMO4,LPAR1,CYP7B1,CXCL12,ANGPT1
GO:BP	negative regulation of cellular process	GO:0048523	0.000773196	3.111710385	5541	139	64	21031	IL1RL1,NR4A3,ID3,HSPB6,RGCC,EGR1,MYPOP,GPC3,DAB1,FOXC1,ATF5,STMN2,C1D,LEP,MSC,IFI6,PTMS,ZBTB7A,DDR1,ZFP36L1,TCF7L2,SLC7A5,HOXC8,FSTL3,LRRC17,JUND,CCL2,LIMS2,NFIC,CLIP3,RGMA,TLE2,ITGA1,WEE1,ZNF703,LIMCH1,BASP1,HSPB1,IGFBP4,NKD1,PHAX,NR2F2,SSB,PNRC1,SEMA5A,EDNRB,OSR1,MYADM,B4GALT1,MGAT5,LEPR,ADM,HIC1,SIRPA,PAWR,SLC40A1,LMO4,LPAR1,CYP7B1,TANK,TMEM119,CXCL12,ANGPT1,DNAJA1
GO:BP	epithelium development	GO:0060429	0.000876824	3.057087688	1225	140	25	21031	KRT7,ID3,GPC3,TGM2,FOXC1,DDR1,FGF7,ZFP36L1,PTPRQ,RAB13,RGMA,HNRNPH3,ZNF703,BASP1,NKD1,NR2F2,EDNRB,OSR1,MYADM,B4GALT1,ADM,SLC40A1,LMO4,CYP7B1,MARCKS
GO:BP	regulation of primary metabolic process	GO:0080090	0.001089874	2.962623682	5591	139	64	21031	NR4A3,ID3,RGCC,EGR1,PM20D2,MYPOP,GPC3,FOXC1,MKX,ATF5,C1D,LEP,MSC,PSENEN,IFI6,GPRC5B,PTMS,ZBTB7A,FGF7,ZFP36L1,TCF7L2,AFF3,SF3B4,HOXC8,FSTL3,CLEC3B,JUND,IL18R1,ZNF865,NFIC,CLIP3,RGMA,TLE2,HOXC10,ITGA1,HNRNPH3,ZNF703,POLR2K,CRTC2,SRRM1,LIMCH1,BASP1,HSPB1,IGFBP4,NKD1,PHAX,NR2F2,TRA2A,SSB,EDNRB,OSR1,MYADM,MGAT5,LEPR,ADM,HIC1,SIRPA,PAWR,SLC40A1,LMO4,TANK,TMEM119,ANGPT1,DNAJA1
GO:BP	cellular response to growth factor stimulus	GO:0071363	0.001196121	2.922225028	681	99	15	21031	EGR1,GPC3,FOXC1,STMN2,MTSS2,ZBTB7A,FGF7,ZFP36L1,FSTL3,CLEC3B,CCL2,RGMA,FMOD,ZNF703,HSPB1
GO:BP	positive regulation of epithelial cell proliferation	GO:0050679	0.001737971	2.759957363	205	137	10	21031	NR4A3,PROK1,FGF7,TCF7L2,ZNF703,SEMA5A,OSR1,B4GALT1,CYP7B1,CXCL12
GO:BP	response to growth factor	GO:0070848	0.002049481	2.688356059	711	99	15	21031	EGR1,GPC3,FOXC1,STMN2,MTSS2,ZBTB7A,FGF7,ZFP36L1,FSTL3,CLEC3B,CCL2,RGMA,FMOD,ZNF703,HSPB1
GO:BP	regulation of nitrogen compound metabolic process	GO:0051171	0.002261429	2.645617129	5440	139	62	21031	NR4A3,ID3,RGCC,EGR1,PM20D2,MYPOP,GPC3,FOXC1,MKX,ATF5,C1D,LEP,MSC,PSENEN,IFI6,GPRC5B,PTMS,ZBTB7A,FGF7,ZFP36L1,TCF7L2,AFF3,SF3B4,HOXC8,FSTL3,CLEC3B,JUND,IL18R1,ZNF865,NFIC,CLIP3,RGMA,TLE2,HOXC10,ITGA1,HNRNPH3,ZNF703,POLR2K,CRTC2,SRRM1,LIMCH1,BASP1,HSPB1,NKD1,PHAX,NR2F2,TRA2A,SSB,EDNRB,OSR1,MYADM,MGAT5,LEPR,HIC1,SIRPA,PAWR,SLC40A1,LMO4,TANK,TMEM119,ANGPT1,DNAJA1
GO:BP	muscle structure development	GO:0061061	0.002809548	2.551363471	678	120	16	21031	ID3,EGR1,ELN,FOXC1,CSRP2,MKX,MSC,ZFP36L1,TCF7L2,SYPL2,COL11A1,BASP1,NKD1,NR2F2,EDNRB,ADM
GO:BP	multicellular organismal process	GO:0032501	0.002950415	2.530116859	7669	141	79	21031	KRT7,SOD3,IL1RL1,NR4A3,ID3,HSPB6,RGCC,EGR1,ELN,GPC3,TGM2,DAB1,PROK1,FOXC1,ATF5,STMN2,ISM1,LEP,MSC,GPRC5B,HAPLN1,ZBTB7A,DDR1,CAMK2N1,FGF7,KCNK6,ZFP36L1,TCF7L2,AFF3,SLC7A5,NEXN,HOXC8,FSTL3,SF3A2,LRRC17,CLEC3B,SYPL2,JUND,CCL2,IL18R1,MYH1,PTPRQ,RAB13,COL11A1,PRELP,LIMS2,RGMA,VAMP2,HOXC10,ITGA1,C1GALT1C1,WEE1,ZNF703,BASP1,HSPB1,NKD1,NR2F2,SSPN,SEMA5A,EDNRB,OSR1,MYADM,B4GALT1,LEPR,ADM,SIRPA,PAWR,SLC40A…
GO:BP	cellular response to endogenous stimulus	GO:0071495	0.003380283	2.471046875	1432	82	19	21031	NR4A3,EGR1,GPC3,TGM2,FOXC1,STMN2,MTSS2,LEP,ZBTB7A,FGF7,ZFP36L1,SLC7A5,FSTL3,CLEC3B,CCL2,RAB13,RGMA,FMOD,VAMP2
GO:BP	cell motility	GO:0048870	0.003539686	2.451035249	1709	139	29	21031	NR4A3,RGCC,GPC3,DAB1,FOXC1,LEP,DDR1,FGF7,NEXN,CCL2,RAB13,ITGA1,ZNF703,LIMCH1,HSPB1,NKD1,NR2F2,SEMA5A,EDNRB,MYADM,B4GALT1,MGAT5,SIRPA,LMO4,LPAR1,CYP7B1,CXCL12,ANGPT1,DNAJA1
GO:BP	response to endogenous stimulus	GO:0009719	0.004487494	2.347996106	1678	143	29	21031	NR4A3,EGR1,GPC3,TGM2,FOXC1,STMN2,MTSS2,LEP,ZBTB7A,FGF7,ZFP36L1,SLC7A5,FSTL3,CLEC3B,CCL2,RAB13,RGMA,FMOD,VAMP2,ZNF703,HSPB1,EDNRB,LEPR,ADM,GNAI1,CYP7B1,CXCL12,DNAJA1,RAB31
GO:BP	regulation of endothelial cell proliferation	GO:0001936	0.005508846	2.258939393	136	137	8	21031	RGCC,PROK1,LEP,FGF7,CCL2,NR2F2,SEMA5A,CXCL12
GO:BP	regulation of angiogenesis	GO:0045765	0.007508323	2.124457069	288	32	6	21031	HSPB6,RGCC,PROK1,FOXC1,ISM1,LEP
GO:BP	generation of neurons	GO:0048699	0.008145612	2.089076255	1514	137	26	21031	ID3,DAB1,ATF5,STMN2,LEP,GPRC5B,HAPLN1,DDR1,NEXN,HOXC8,SF3A2,PTPRQ,RAB13,RGMA,HOXC10,ITGA1,WEE1,NKD1,NR2F2,SEMA5A,EDNRB,ADM,NEGR1,LMO4,LPAR1,CXCL12
GO:BP	regulation of vasculature development	GO:1901342	0.008288378	2.081530438	293	32	6	21031	HSPB6,RGCC,PROK1,FOXC1,ISM1,LEP
GO:BP	canonical Wnt signaling pathway	GO:0060070	0.008981861	2.046633667	305	111	10	21031	EGR1,GPC3,GPRC5B,TCF7L2,TLE2,ZNF703,IGFBP4,NKD1,SEMA5A,EDNRB
GO:BP	cell adhesion	GO:0007155	0.009138904	2.039105895	1512	138	26	21031	NR4A3,RGCC,TGM2,DAB1,LEP,HAPLN1,DDR1,ZFP36L1,NEXN,FSTL3,CCL2,LIMS2,ITGA1,ZNF703,LIMCH1,HSPB1,SSPN,SEMA5A,MYADM,B4GALT1,SIRPA,PAWR,TMEM47,NEGR1,CXCL12,ANGPT1
GO:BP	negative regulation of DNA-templated transcription	GO:0045892	0.010500663	1.97878327	1333	129	23	21031	NR4A3,ID3,EGR1,MYPOP,FOXC1,ATF5,C1D,LEP,MSC,ZBTB7A,TCF7L2,HOXC8,JUND,NFIC,TLE2,ZNF703,BASP1,NR2F2,EDNRB,OSR1,HIC1,PAWR,LMO4
GO:BP	glomerulus development	GO:0032835	0.01091022	1.962166498	69	138	6	21031	EGR1,FOXC1,BASP1,EDNRB,OSR1,ANGPT1
GO:BP	positive regulation of multicellular organismal process	GO:0051240	0.010915577	1.961953307	1637	137	27	21031	IL1RL1,NR4A3,HSPB6,RGCC,EGR1,TGM2,FOXC1,LEP,GPRC5B,HAPLN1,ZFP36L1,TCF7L2,SLC7A5,CCL2,IL18R1,ZNF703,BASP1,HSPB1,SEMA5A,EDNRB,OSR1,LEPR,ADM,SIRPA,TANK,TMEM119,CXCL12
GO:BP	regulation of canonical Wnt signaling pathway	GO:0060828	0.011980795	1.921514354	250	110	9	21031	EGR1,GPC3,GPRC5B,TCF7L2,TLE2,ZNF703,IGFBP4,NKD1,SEMA5A
GO:BP	negative regulation of RNA biosynthetic process	GO:1902679	0.012462336	1.904400529	1347	129	23	21031	NR4A3,ID3,EGR1,MYPOP,FOXC1,ATF5,C1D,LEP,MSC,ZBTB7A,TCF7L2,HOXC8,JUND,NFIC,TLE2,ZNF703,BASP1,NR2F2,EDNRB,OSR1,HIC1,PAWR,LMO4
GO:BP	negative regulation of RNA metabolic process	GO:0051253	0.014990882	1.824172821	1463	129	24	21031	NR4A3,ID3,EGR1,MYPOP,FOXC1,ATF5,C1D,LEP,MSC,ZBTB7A,TCF7L2,HOXC8,JUND,NFIC,TLE2,ZNF703,BASP1,PHAX,NR2F2,EDNRB,OSR1,HIC1,PAWR,LMO4
GO:BP	negative regulation of response to stimulus	GO:0048585	0.016347258	1.786555071	1648	139	27	21031	IL1RL1,EGR1,GPC3,DAB1,LEP,IFI6,ZBTB7A,TCF7L2,FSTL3,CCL2,RGMA,TLE2,ITGA1,HSPB1,IGFBP4,NKD1,SEMA5A,MYADM,ADM,HIC1,SIRPA,PAWR,LPAR1,CYP7B1,TANK,CXCL12,DNAJA1
GO:BP	ossification	GO:0001503	0.017223399	1.763881139	423	69	9	21031	ID3,GPC3,FOXC1,LEP,FSTL3,LRRC17,CLEC3B,JUND,COL11A1
GO:BP	regulation of multicellular organismal process	GO:0051239	0.017728375	1.751331068	2955	138	39	21031	IL1RL1,NR4A3,HSPB6,RGCC,EGR1,TGM2,DAB1,PROK1,FOXC1,ISM1,LEP,GPRC5B,HAPLN1,FGF7,ZFP36L1,TCF7L2,SLC7A5,FSTL3,LRRC17,CCL2,IL18R1,RGMA,HOXC10,ZNF703,BASP1,HSPB1,NR2F2,SEMA5A,EDNRB,OSR1,LEPR,ADM,SIRPA,PAWR,LMO4,TANK,TMEM119,CXCL12,ANGPT1
GO:BP	positive regulation of macromolecule metabolic process	GO:0010604	0.017859705	1.748125716	3420	138	43	21031	IL1RL1,NR4A3,ID3,RGCC,EGR1,GPC3,FOXC1,ATF5,LEP,PSENEN,GPRC5B,PTMS,FGF7,ZFP36L1,TCF7L2,SLC7A5,SF3B4,FSTL3,CLEC3B,JUND,CCL2,IL18R1,NFIC,CLIP3,RGMA,HOXC10,ITGA1,CRTC2,LIMCH1,HSPB1,NKD1,NR2F2,TRA2A,SSB,EDNRB,OSR1,LEPR,PAWR,SLC40A1,LMO4,TANK,TMEM119,ANGPT1
GO:BP	endothelial cell proliferation	GO:0001935	0.018316253	1.737163376	160	137	8	21031	RGCC,PROK1,LEP,FGF7,CCL2,NR2F2,SEMA5A,CXCL12
GO:BP	response to organic substance	GO:0010033	0.019462924	1.710791923	2637	143	37	21031	IL1RL1,NR4A3,ID3,EGR1,TGM2,FOXC1,LEP,MSC,ZBTB7A,ZFP36L1,TCF7L2,AFF3,SLC7A5,CLEC3B,CCL2,IL18R1,RAB13,GPX3,VAMP2,ZNF703,HSPB1,IGFBP4,NR2F2,EDNRB,OSR1,TRAM1,LEPR,ADM,SIRPA,GNAI1,LPAR1,CYP7B1,TANK,CXCL12,ANGPT1,DNAJA1,RAB31
GO:BP	animal organ morphogenesis	GO:0009887	0.02008357	1.697159086	1035	136	20	21031	ID3,ELN,GPC3,TGM2,FOXC1,DDR1,FGF7,HOXC8,CCL2,PTPRQ,COL11A1,LIMS2,TLE2,BASP1,NKD1,OSR1,ADM,SLC40A1,CYP7B1,TMEM119
GO:BP	cellular response to lipid	GO:0071396	0.022604805	1.645799228	609	139	15	21031	NR4A3,ID3,LEP,ZBTB7A,ZFP36L1,SLC7A5,CCL2,ZNF703,EDNRB,OSR1,SIRPA,GNAI1,LPAR1,CYP7B1,DNAJA1
GO:BP	anatomical structure formation involved in morphogenesis	GO:0048646	0.023052598	1.637280125	1183	141	22	21031	HSPB6,RGCC,TGM2,PROK1,FOXC1,CSRP2,ISM1,LEP,CCL2,COL11A1,RGMA,HSPB1,NKD1,SEMA5A,OSR1,B4GALT1,LEPR,ADM,SLC40A1,LMO4,ANGPT1,SH3PXD2A
GO:BP	blood vessel morphogenesis	GO:0048514	0.023881717	1.621934449	625	120	14	21031	HSPB6,RGCC,PROK1,FOXC1,ISM1,LEP,ZFP36L1,CCL2,HSPB1,NR2F2,SEMA5A,B4GALT1,LEPR,ADM
GO:BP	regulation of cell adhesion	GO:0030155	0.02496674	1.602638164	778	138	17	21031	NR4A3,RGCC,TGM2,DAB1,LEP,DDR1,FSTL3,CCL2,LIMS2,ZNF703,LIMCH1,SEMA5A,MYADM,SIRPA,PAWR,CXCL12,ANGPT1
GO:BP	enzyme-linked receptor protein signaling pathway	GO:0007167	0.025553549	1.592548775	967	101	16	21031	NR4A3,EGR1,GPC3,FOXC1,LEP,IFI6,ZBTB7A,DDR1,FGF7,FSTL3,RGMA,FMOD,ITGA1,ZNF703,HSPB1,IGFBP4
GO:BP	fat cell differentiation	GO:0045444	0.028355239	1.547366688	237	48	6	21031	NR4A3,ATF5,LEP,ZBTB7A,ZFP36L1,TCF7L2
GO:BP	cellular response to chemical stimulus	GO:0070887	0.028762737	1.54116979	2683	143	37	21031	SOD3,IL1RL1,NR4A3,ID3,RGCC,EGR1,TGM2,FOXC1,LEP,MSC,ZBTB7A,ZFP36L1,SLC7A5,CLEC3B,JUND,CCL2,IL18R1,RAB13,GPX3,VAMP2,ITGA1,ZNF703,HSPB1,SEMA5A,EDNRB,OSR1,LEPR,SIRPA,GNAI1,PAWR,LPAR1,CYP7B1,TANK,CXCL12,ANGPT1,DNAJA1,RAB31
GO:BP	neuron differentiation	GO:0030182	0.029809949	1.525638768	1431	137	24	21031	ID3,DAB1,ATF5,STMN2,LEP,GPRC5B,DDR1,NEXN,HOXC8,SF3A2,PTPRQ,RAB13,RGMA,HOXC10,ITGA1,WEE1,NKD1,SEMA5A,EDNRB,ADM,NEGR1,LMO4,LPAR1,CXCL12
GO:BP	nervous system development	GO:0007399	0.030449605	1.516418332	2531	140	35	21031	ID3,TGM2,DAB1,FOXC1,ATF5,STMN2,LEP,GPRC5B,HAPLN1,DDR1,ZFP36L1,SLC7A5,NEXN,HOXC8,SF3A2,SYPL2,CCL2,PTPRQ,RAB13,RGMA,HOXC10,ITGA1,WEE1,BASP1,NKD1,NR2F2,SEMA5A,EDNRB,LEPR,ADM,NEGR1,LMO4,LPAR1,CXCL12,MARCKS
GO:BP	muscle organ development	GO:0007517	0.030802721	1.511410924	357	33	6	21031	ID3,EGR1,ELN,FOXC1,MKX,MSC
GO:BP	cell proliferation involved in metanephros development	GO:0072203	0.031488522	1.501847723	10	113	3	21031	EGR1,GPC3,OSR1
GO:BP	regulation of Wnt signaling pathway	GO:0030111	0.035400714	1.450987981	327	121	10	21031	EGR1,GPC3,GPRC5B,TCF7L2,TLE2,ZNF703,IGFBP4,NKD1,SEMA5A,HIC1
GO:BP	negative regulation of apoptotic process	GO:0043066	0.03726597	1.428687572	881	139	18	21031	HSPB6,FOXC1,ATF5,LEP,IFI6,PTMS,TCF7L2,SLC7A5,CCL2,LIMS2,HSPB1,SEMA5A,EDNRB,OSR1,SLC40A1,CXCL12,ANGPT1,DNAJA1
GO:CC	collagen-containing extracellular matrix	GO:0062023	0.006955393	2.157678351	425	79	9	22097	SOD3,ELN,GPC3,TGM2,HAPLN1,CLEC3B,COL11A1,PRELP,FMOD
GO:CC	extracellular matrix	GO:0031012	0.009406393	2.026576866	555	79	10	22097	SOD3,ELN,GPC3,TGM2,HAPLN1,LRRC17,CLEC3B,COL11A1,PRELP,FMOD
GO:CC	external encapsulating structure	GO:0030312	0.009551258	2.019939423	556	79	10	22097	SOD3,ELN,GPC3,TGM2,HAPLN1,LRRC17,CLEC3B,COL11A1,PRELP,FMOD
GO:CC	focal adhesion	GO:0005925	0.039566229	1.402675338	422	99	9	22097	IL1RL1,TGM2,CSRP2,NEXN,TNS3,LIMS2,TLE2,ITGA1,HSPB1
GO:CC	cell-substrate junction	GO:0030055	0.047183859	1.326206544	432	99	9	22097	IL1RL1,TGM2,CSRP2,NEXN,TNS3,LIMS2,TLE2,ITGA1,HSPB1
REAC	Defective B4GALT1 causes B4GALT1-CDG (CDG-2d)	REAC:R-HSA-3656244	0.025303292	1.59682298	8	116	3	10842	PRELP,FMOD,B4GALT1
TF	Factor: WT1; motif: CGCCCCCNCN; match class: 1	TF:M02036_1	0.00022252	3.652631333	5489	143	69	20045	HSPB6,RGCC,EGR1,PM20D2,MYPOP,GPC3,TGM2,DAB1,SHISA4,FOXC1,CSRP2,ISM1,UBALD1,MTSS2,GPRC5B,PTMS,RASSF3,ZBTB7A,DDR1,CAMK2N1,PPIL4,TLCD2,TCF7L2,SLC7A5,NEXN,FSTL3,SYPL2,JUND,ZNF865,LIMS2,GPX3,NFIC,CLIP3,RGMA,TLE2,VAMP2,HOXC10,TMEM158,C1GALT1C1,ZNF703,CRTC2,SRRM1,LIMCH1,PXDC1,HSPB1,DMWD,IGFBP4,NKD1,NR2F2,PNRC1,FAM177A1,SEMA5A,TRAM1,MYADM,B4GALT1,LEPR,SIRPA,GNAI1,PAWR,SLC40A1,TMEM47,LMO4,LPAR1,C1ORF198,K…
TF	Factor: MAZ; motif: GGGGGAGGGGGNGRGRRRGNRG; match class: 1	TF:M09984_1	0.000326574	3.486018121	5755	141	70	20045	KRT7,SOD3,NR4A3,EGR1,ELN,MYPOP,GPC3,HACD4,SHISA4,FOXC1,ISM1,MTSS2,GPRC5B,PTMS,ZBTB7A,DDR1,CAMK2N1,TLCD2,ZFP36L1,TCF7L2,AFF3,SLC7A5,HOXC8,FSTL3,SYPL2,JUND,IL18R1,ZNF865,COL11A1,PRELP,LIMS2,TCEAL3,NFIC,CLIP3,TLE2,VAMP2,HOXC10,TMEM158,ZNF703,CRTC2,SRRM1,TCEAL9,BASP1,PXDC1,IGFBP4,NKD1,NR2F2,PNRC1,SEMA5A,PPIG,OSR1,TRAM1,MYADM,LHFPL6,ADM,HIC1,SIRPA,GNAI1,PAWR,TMEM47,NEGR1,LMO4,LPAR1,C1ORF198,KIF1C,TMEM…
TF	Factor: Egr-1; motif: GCGGGGGCGG; match class: 1	TF:M07354_1	0.000644838	3.190549539	3787	139	52	20045	RGCC,EGR1,PM20D2,MYPOP,TGM2,DAB1,SHISA4,FOXC1,ISM1,UBALD1,GPRC5B,PTMS,RASSF3,ZBTB7A,DDR1,CAMK2N1,PPIL4,TLCD2,TCF7L2,SLC7A5,NEXN,FSTL3,SF3A2,SYPL2,JUND,ZNF865,LIMS2,NFIC,CLIP3,TLE2,VAMP2,TMEM158,ZNF703,SRRM1,LIMCH1,PXDC1,IGFBP4,NKD1,NR2F2,SSB,PNRC1,SEMA5A,TRAM1,MYADM,B4GALT1,LEPR,SIRPA,LMO4,LPAR1,C1ORF198,CXCL12,DNAJA1
TF	Factor: EGR1; motif: NACGCCCACGCANW	TF:M03896	0.001336589	2.874002149	6303	144	74	20045	MT-ND6,RGCC,EGR1,PM20D2,MYPOP,GPC3,TGM2,DAB1,SHISA4,CSRP2,MKX,ATF5,ISM1,UBALD1,MTSS2,MSC,GPRC5B,PTMS,RASSF3,ZBTB7A,DDR1,CAMK2N1,TLCD2,ZFP36L1,TCF7L2,AFF3,SLC7A5,NEXN,HOXC8,FSTL3,SF3A2,CLEC3B,TNS3,SYPL2,JUND,IL18R1,ZNF865,COL11A1,TCEAL3,NFIC,PHLDA1,TLE2,VAMP2,HOXC10,TMEM158,C1GALT1C1,WEE1,CRTC2,SRRM1,PXDC1,DMWD,IGFBP4,NKD1,PHAX,TRA2A,SSB,SSPN,SEMA5A,TRAM1,MYADM,B4GALT1,LEPR,LHFPL6,SIRPA,GNAI1,PLBD…
TF	Factor: Egr-1; motif: GCGGGGGCGG; match class: 1	TF:M01873_1	0.004941042	2.306181412	2766	122	37	20045	RGCC,EGR1,MYPOP,GPC3,DAB1,ISM1,UBALD1,GPRC5B,PTMS,RASSF3,ZBTB7A,DDR1,TCF7L2,SLC7A5,NEXN,FSTL3,SF3A2,SYPL2,JUND,ZNF865,NFIC,CLIP3,TLE2,VAMP2,TMEM158,ZNF703,SRRM1,PXDC1,IGFBP4,NKD1,NR2F2,PNRC1,TRAM1,MYADM,B4GALT1,LEPR,SIRPA
TF	Factor: KLF15; motif: RCCMCRCCCMCN; match class: 1	TF:M12160_1	0.005511131	2.258759243	8297	141	86	20045	KRT7,HSPB6,EGR1,MYPOP,GPC3,TGM2,DAB1,SHISA4,FOXC1,CSRP2,MKX,ATF5,STMN2,UBALD1,MTSS2,LEP,PSENEN,GPRC5B,PTMS,RASSF3,ZBTB7A,DDR1,CAMK2N1,TLCD2,ZFP36L1,TCF7L2,SLC7A5,NEXN,SF3B4,HOXC8,FSTL3,LRRC17,TNS3,SYPL2,JUND,ZNF865,RBMX2,LIMS2,NFIC,CLIP3,PHLDA1,TLE2,VAMP2,HOXC10,TMEM158,ITGA1,C1GALT1C1,HNRNPH3,WEE1,ZNF703,SRRM1,TCEAL9,BASP1,PXDC1,HSPB1,DMWD,IGFBP4,NKD1,NR2F2,TRA2A,PNRC1,SEMA5A,PPIG,OSR1,TRAM1,MYA…
TF	Factor: MAZ; motif: GGGMGGGGS; match class: 1	TF:M10432_1	0.005673105	2.246179144	4534	142	57	20045	KRT7,NR4A3,EGR1,ELN,MYPOP,HACD4,DAB1,FOXC1,ISM1,MTSS2,GPRC5B,PTMS,ZBTB7A,DDR1,CAMK2N1,TLCD2,TCF7L2,NEXN,HOXC8,SF3A2,TNS3,SYPL2,JUND,ZNF865,COL11A1,PRELP,LIMS2,TCEAL3,NFIC,CLIP3,TLE2,VAMP2,HOXC10,HNRNPH3,ZNF703,LIMCH1,PXDC1,HSPB1,DMWD,NKD1,SEMA5A,PPIG,OSR1,TRAM1,MYADM,B4GALT1,HIC1,SIRPA,TMEM47,LMO4,LPAR1,PLBD2,KIF1C,TMEM119,MARCKS,SH3PXD2A,REEP3
TF	Factor: KLF15; motif: NCCMCGCCCMCN	TF:M12158	0.00790592	2.102047598	11372	142	107	20045	KRT7,SOD3,NR4A3,ID3,HSPB6,RGCC,EGR1,PM20D2,MYPOP,GPC3,TGM2,HACD4,DAB1,SHISA4,FOXC1,CSRP2,MKX,ATF5,STMN2,C1D,UBALD1,MTSS2,LEP,MSC,PSENEN,GPRC5B,PTMS,RASSF3,ZBTB7A,DDR1,CAMK2N1,TLCD2,ZFP36L1,TCF7L2,SLC7A5,NEXN,SF3B4,HOXC8,FSTL3,SF3A2,LRRC17,CLEC3B,TNS3,SYPL2,JUND,CCL2,IL18R1,DEPP1,ZNF865,PRELP,RBMX2,LIMS2,TCEAL3,GPX3,NFIC,CLIP3,PHLDA1,TLE2,VAMP2,GNG11,HOXC10,TMEM158,ITGA1,C1GALT1C1,HNRNPH3,WEE1,ZNF…
TF	Factor: WT1; motif: NGCGGGGGGGTSMMCYN	TF:M05327	0.00834273	2.078691786	5721	141	66	20045	KRT7,SOD3,ID3,EGR1,ELN,MYPOP,GPC3,HACD4,PROK1,FOXC1,CSRP2,ISM1,UBALD1,MTSS2,MSC,GPRC5B,PTMS,ZBTB7A,DDR1,TLCD2,ZFP36L1,TCF7L2,AFF3,SLC7A5,NEXN,HOXC8,FSTL3,SYPL2,JUND,IL18R1,LIMS2,TCEAL3,NFIC,TLE2,VAMP2,TMEM158,C1GALT1C1,WEE1,CRTC2,SRRM1,LIMCH1,BASP1,PXDC1,HSPB1,DMWD,NKD1,PHAX,FAM177A1,SEMA5A,PPIG,TRAM1,MYADM,B4GALT1,LHFPL6,HIC1,SIRPA,PAWR,TMEM47,LPAR1,PLBD2,C1ORF198,KIF1C,CXCL12,DNAJA1,MARCKS,SH3P…
TF	Factor: EGR1; motif: NACGCCCACGCANW; match class: 1	TF:M03896_1	0.009132667	2.039402384	2189	143	35	20045	RGCC,EGR1,GPC3,DAB1,MKX,ISM1,UBALD1,MTSS2,GPRC5B,PTMS,RASSF3,ZBTB7A,ZFP36L1,TCF7L2,SLC7A5,FSTL3,SF3A2,CLEC3B,JUND,NFIC,TLE2,VAMP2,TMEM158,PXDC1,IGFBP4,NKD1,TRAM1,B4GALT1,LEPR,SIRPA,PLBD2,C1ORF198,CXCL12,DNAJA1,RAB31
TF	Factor: BTEB3; motif: CCNNSCCNSCCCCKCCCCC; match class: 1	TF:M09826_1	0.009325653	2.030320725	7769	142	82	20045	KRT7,HSPB6,RGCC,EGR1,MYPOP,GPC3,DAB1,SHISA4,FOXC1,CSRP2,ATF5,STMN2,MTSS2,LEP,GPRC5B,PTMS,RASSF3,ZBTB7A,DDR1,CAMK2N1,TLCD2,ZFP36L1,TCF7L2,SLC7A5,SF3B4,HOXC8,FSTL3,SYPL2,JUND,IL18R1,RAB13,ZNF865,PRELP,RBMX2,LIMS2,NFIC,CLIP3,RGMA,TLE2,VAMP2,HOXC10,TMEM158,HNRNPH3,WEE1,ZNF703,SRRM1,LIMCH1,BASP1,PXDC1,HSPB1,DMWD,NKD1,NR2F2,TRA2A,PNRC1,FAM177A1,SEMA5A,PPIG,OSR1,TRAM1,MYADM,B4GALT1,LEPR,ADM,HIC1,SIRPA,G…
TF	Factor: Egr-1; motif: GCGGGGGCGG	TF:M01873	0.025328562	1.596389466	6934	118	64	20045	RGCC,EGR1,PM20D2,MYPOP,GPC3,TGM2,DAB1,SHISA4,FOXC1,CSRP2,ATF5,STMN2,ISM1,UBALD1,MSC,GPRC5B,PTMS,RASSF3,ZBTB7A,DDR1,CAMK2N1,TLCD2,ZFP36L1,TCF7L2,AFF3,SLC7A5,NEXN,HOXC8,FSTL3,SF3A2,CLEC3B,TNS3,SYPL2,JUND,IL18R1,ZNF865,COL11A1,GPX3,NFIC,CLIP3,RGMA,TLE2,VAMP2,TMEM158,C1GALT1C1,WEE1,ZNF703,CRTC2,SRRM1,LIMCH1,PXDC1,DMWD,IGFBP4,NKD1,PHAX,NR2F2,TRA2A,SSB,PNRC1,SEMA5A,TRAM1,MYADM,B4GALT1,LEPR
TF	Factor: Egr-1; motif: GCGGGGGCGG	TF:M07354	0.025402986	1.595115234	8150	143	84	20045	HSPB6,RGCC,EGR1,PM20D2,MYPOP,GPC3,TGM2,HACD4,DAB1,SHISA4,FOXC1,CSRP2,STMN2,ISM1,UBALD1,MSC,GPRC5B,PTMS,RASSF3,ZBTB7A,DDR1,CAMK2N1,PPIL4,TLCD2,KCNK6,TCF7L2,AFF3,SLC7A5,NEXN,HOXC8,FSTL3,SF3A2,CLEC3B,TNS3,SYPL2,JUND,IL18R1,ZNF865,COL11A1,LIMS2,GPX3,NFIC,CLIP3,RGMA,TLE2,VAMP2,HOXC10,TMEM158,C1GALT1C1,WEE1,ZNF703,CRTC2,SRRM1,LIMCH1,PXDC1,HSPB1,DMWD,IGFBP4,NKD1,PHAX,NR2F2,TRA2A,SSB,PNRC1,FAM177A1,SEMA5…
TF	Factor: STAT6; motif: TTCYYNGGAAN; match class: 1	TF:M07066_1	0.025833928	1.587809548	208	131	9	20045	SOD3,GPC3,LEP,PSENEN,AFF3,PHLDA1,DMWD,NEGR1,CYP7B1
TF	Factor: Sp2; motif: NYSGCCCCGCCCCCY	TF:M03567	0.026409106	1.578246298	7951	142	82	20045	KRT7,HSPB6,RGCC,ELN,MYPOP,GPC3,TGM2,HACD4,DAB1,SHISA4,FOXC1,CSRP2,ATF5,STMN2,ISM1,MTSS2,LEP,PSENEN,GPRC5B,PTMS,RASSF3,ZBTB7A,DDR1,CAMK2N1,TLCD2,ZFP36L1,TCF7L2,AFF3,SLC7A5,NEXN,SF3B4,HOXC8,FSTL3,TNS3,SYPL2,JUND,IL18R1,MYH1,DEPP1,ZNF865,LIMS2,NFIC,TLE2,VAMP2,TMEM158,C1GALT1C1,HNRNPH3,ZNF703,CRTC2,SRRM1,LIMCH1,TCEAL9,PXDC1,HSPB1,DMWD,NKD1,NR2F2,TRA2A,PNRC1,FAM177A1,SEMA5A,EDNRB,PPIG,OSR1,MYADM,B4GAL…
TF	Factor: BTEB1; motif: GGGGGCGGGGCNGSGGGNGS	TF:M09723	0.031304842	1.504388477	10316	143	99	20045	KRT7,HSPB6,RGCC,EGR1,ELN,MYPOP,GPC3,TGM2,HACD4,DAB1,SHISA4,FOXC1,CSRP2,ATF5,STMN2,C1D,MTSS2,LEP,MSC,GPRC5B,PTMS,RASSF3,ZBTB7A,DDR1,CAMK2N1,TLCD2,ZFP36L1,TCF7L2,AFF3,SLC7A5,NEXN,SF3B4,HOXC8,LSM12,FSTL3,SF3A2,TNS3,SYPL2,JUND,IL18R1,MYH1,DEPP1,RAB13,ZNF865,LIMS2,GPX3,NFIC,CLIP3,RGMA,PHLDA1,TLE2,VAMP2,HOXC10,TMEM158,C1GALT1C1,WEE1,ZNF703,CRTC2,SRRM1,LIMCH1,TCEAL9,BASP1,PXDC1,HSPB1,DMWD,IGFBP4,NKD1,NR…
TF	Factor: SP1; motif: GGGGYGGGGNS	TF:M01303	0.042805469	1.368500737	8176	142	83	20045	MT-ND6,NR4A3,ID3,HSPB6,EGR1,ELN,MYPOP,GPC3,TGM2,DAB1,SHISA4,CSRP2,ATF5,UBALD1,MTSS2,LEP,PSENEN,GPRC5B,PTMS,RASSF3,ZBTB7A,DDR1,CAMK2N1,TLCD2,ZFP36L1,TCF7L2,SLC7A5,NEXN,SF3B4,HOXC8,FSTL3,TNS3,SYPL2,JUND,IL18R1,MYH1,RAB13,ZNF865,PRELP,RBMX2,LIMS2,GPX3,NFIC,CLIP3,TLE2,VAMP2,TMEM158,ITGA1,C1GALT1C1,ZNF703,POLR2K,CRTC2,SRRM1,LIMCH1,TCEAL9,BASP1,PXDC1,HSPB1,NKD1,NR2F2,TRA2A,PNRC1,FAM177A1,SEMA5A,EDNRB,P…
TF	Factor: KLF15; motif: NCCMCGCCCMCN; match class: 1	TF:M12158_1	0.044032557	1.356226097	6194	142	68	20045	ID3,HSPB6,MYPOP,SHISA4,FOXC1,CSRP2,STMN2,UBALD1,MTSS2,PSENEN,GPRC5B,RASSF3,ZBTB7A,DDR1,CAMK2N1,ZFP36L1,TCF7L2,SLC7A5,NEXN,SF3B4,FSTL3,LRRC17,TNS3,JUND,ZNF865,RBMX2,LIMS2,NFIC,CLIP3,PHLDA1,TLE2,VAMP2,HOXC10,TMEM158,ITGA1,C1GALT1C1,WEE1,ZNF703,SRRM1,LIMCH1,TCEAL9,BASP1,PXDC1,HSPB1,DMWD,NKD1,TRA2A,PNRC1,SEMA5A,PPIG,OSR1,MYADM,LEPR,LHFPL6,HIC1,SIRPA,PAWR,TMEM47,LMO4,LPAR1,C1ORF198,KIF1C,TMEM119,CXCL1…
TF	Factor: MAZ; motif: GGGMGGGGS	TF:M10432	0.044073281	1.35582462	9572	144	94	20045	KRT7,SOD3,NR4A3,ID3,EGR1,ELN,MYPOP,TGM2,HACD4,DAB1,FOXC1,CSRP2,MKX,ATF5,STMN2,ISM1,UBALD1,MTSS2,LEP,MSC,GPRC5B,PTMS,HAPLN1,RASSF3,ZBTB7A,DDR1,CAMK2N1,TLCD2,KCNK6,ZFP36L1,TCF7L2,SLC7A5,NEXN,HOXC8,FSTL3,SF3A2,CLEC3B,TNS3,SYPL2,JUND,IL18R1,ZNF865,COL11A1,PRELP,LIMS2,TCEAL3,NFIC,CLIP3,RGMA,TLE2,VAMP2,HOXC10,HNRNPH3,WEE1,ZNF703,CRTC2,SRRM1,LIMCH1,TCEAL9,BASP1,PXDC1,HSPB1,DMWD,IGFBP4,NKD1,PNRC1,SEMA5A,…
TF	Factor: PATZ; motif: GGGGNGGGGGMKGGRRNGGNRN	TF:M10026	0.045252616	1.344356309	8669	143	87	20045	KRT7,RGCC,EGR1,ELN,MYPOP,GPC3,TGM2,HACD4,DAB1,SHISA4,PROK1,FOXC1,STMN2,C1D,ISM1,UBALD1,MTSS2,LEP,MSC,GPRC5B,PTMS,ZBTB7A,DDR1,CAMK2N1,TLCD2,ZFP36L1,TCF7L2,NEXN,HOXC8,FSTL3,CLEC3B,TNS3,SYPL2,JUND,IL18R1,RAB13,ZNF865,COL11A1,PRELP,LIMS2,GPX3,NFIC,CLIP3,PHLDA1,TLE2,VAMP2,HOXC10,TMEM158,ZNF703,CRTC2,LIMCH1,TCEAL9,BASP1,PXDC1,HSPB1,DMWD,IGFBP4,NKD1,NR2F2,TRA2A,PNRC1,FAM177A1,SEMA5A,OSR1,TRAM1,MYADM,B4G…
TF	Factor: sp4; motif: NNGNARGRGGCGGRGCNNRR	TF:M10072	0.046770894	1.330024328	10844	135	97	20045	KRT7,HSPB6,RGCC,EGR1,ELN,MYPOP,GPC3,TGM2,DAB1,SHISA4,PROK1,FOXC1,CSRP2,ATF5,STMN2,ISM1,MTSS2,LEP,MSC,PSENEN,GPRC5B,PTMS,RASSF3,ZBTB7A,DDR1,CAMK2N1,PPIL4,TLCD2,KCNK6,ZFP36L1,TCF7L2,SLC7A5,NEXN,SF3B4,HOXC8,FSTL3,TNS3,SYPL2,JUND,IL18R1,MYH1,DEPP1,RAB13,ZNF865,COL11A1,LIMS2,TCEAL3,GPX3,NFIC,CLIP3,RGMA,PHLDA1,TLE2,VAMP2,HOXC10,TMEM158,C1GALT1C1,HNRNPH3,WEE1,ZNF703,POLR2K,CRTC2,SRRM1,LIMCH1,TCEAL9,BASP…
