## Supplementary material for "Sex Hormone Binding Globulin Controls Gender Specific Lipolytic Activity in Human Abdominal Subcutaneous Adipocytes": Suplementary table 1

source	term_name	term_id	adjusted_p_value	negative_log10_of_adjusted_p_value	term_size	query_size	intersection_size	effective_domain_size	intersections
GO:MF	extracellular matrix structural constituent	GO:0005201	5.41963E-06	5.266030748	167	75	9	20212	CILP,LTBP2,COL4A5,HMCN1,FGL2,COL15A1,LAMA2,COL6A3,LAMA3
GO:MF	aldehyde dehydrogenase (NAD+) activity	GO:0004029	0.006690596	2.174535173	15	65	3	20212	ALDH1A2,ALDH1L1,ALDH3A2
GO:MF	aldehyde dehydrogenase [NAD(P)+] activity	GO:0004030	0.009953237	2.002035669	17	65	3	20212	ALDH1A2,ALDH1L1,ALDH3A2
GO:MF	catalytic activity	GO:0003824	0.014205178	1.847553322	5758	95	46	20212	ALDH1A2,CYP4F22,PRKG2,CHI3L2,HP,LDHD,CTSH,ABCA1,GNB5,CAMK1D,UPRT,CES1,CA12,MYLIP,ATP1A2,ADAMTS15,CLCA2,ACSF2,GPAM,FADS1,PYGB,HPGD,RHOU,SELENBP1,ALDH1L1,GPT2,HADHB,PPIF,ALDH3A2,LONRF1,TIPARP,FAP,HK2,DECR1,ATP1A1,PPTC7,ACACA,UQCRC2,DLST,RETSAT,NNT,SNRNP200,DDX24,CNOT1,CTSK,IARS1
GO:MF	heparin binding	GO:0008201	0.031491697	1.501803933	176	49	5	20212	LTBP2,APOE,CCN5,ADAMTS15,FBLN7
GO:MF	oxidoreductase activity	GO:0016491	0.037096575	1.430666187	742	87	12	20212	ALDH1A2,CYP4F22,LDHD,FADS1,HPGD,SELENBP1,ALDH1L1,HADHB,ALDH3A2,DECR1,RETSAT,NNT
GO:MF	3-chloroallyl aldehyde dehydrogenase activity	GO:0004028	0.04819113	1.317032892	5	65	2	20212	ALDH1A2,ALDH3A2
GO:BP	small molecule metabolic process	GO:0044281	4.23052E-06	5.373606322	1813	87	27	21031	ALDH1A2,CYP4F22,PRKG2,APOE,C3,LDHD,ABCA1,UPRT,CES1,CA12,ATP1A2,ETFB,ACSF2,GPAM,FADS1,HPGD,ALDH1L1,GPT2,HADHB,ALDH3A2,HK2,DECR1,PPTC7,ACACA,DLST,RETSAT,NNT
GO:BP	carboxylic acid metabolic process	GO:0019752	2.54401E-05	4.594480834	899	84	18	21031	ALDH1A2,CYP4F22,C3,LDHD,CES1,ETFB,ACSF2,GPAM,FADS1,HPGD,ALDH1L1,GPT2,HADHB,ALDH3A2,HK2,DECR1,ACACA,DLST
GO:BP	oxoacid metabolic process	GO:0043436	3.68898E-05	4.433093867	921	84	18	21031	ALDH1A2,CYP4F22,C3,LDHD,CES1,ETFB,ACSF2,GPAM,FADS1,HPGD,ALDH1L1,GPT2,HADHB,ALDH3A2,HK2,DECR1,ACACA,DLST
GO:BP	organic acid metabolic process	GO:0006082	4.07492E-05	4.389881236	927	84	18	21031	ALDH1A2,CYP4F22,C3,LDHD,CES1,ETFB,ACSF2,GPAM,FADS1,HPGD,ALDH1L1,GPT2,HADHB,ALDH3A2,HK2,DECR1,ACACA,DLST
GO:BP	monocarboxylic acid metabolic process	GO:0032787	0.000193989	3.712223301	629	80	14	21031	ALDH1A2,C3,LDHD,CES1,ETFB,ACSF2,GPAM,FADS1,HPGD,HADHB,ALDH3A2,HK2,DECR1,ACACA
GO:BP	fatty acid metabolic process	GO:0006631	0.000616146	3.210316107	397	80	11	21031	C3,CES1,ETFB,ACSF2,GPAM,FADS1,HPGD,HADHB,ALDH3A2,DECR1,ACACA
GO:BP	reverse cholesterol transport	GO:0043691	0.006196411	2.207859788	18	34	3	21031	APOE,ABCA1,CES1
GO:BP	lipid metabolic process	GO:0006629	0.017557861	1.755528403	1388	85	18	21031	ALDH1A2,CYP4F22,APOE,C3,ABCA1,CES1,ETFB,ACSF2,GPAM,FADS1,HPGD,HADHB,ALDH3A2,TIPARP,DECR1,ATP1A1,ACACA,RETSAT
GO:BP	positive regulation of cholesterol efflux	GO:0010875	0.019569618	1.708417647	26	34	3	21031	APOE,ABCA1,CES1
GO:BP	cellular lipid metabolic process	GO:0044255	0.021712087	1.66329842	1005	85	15	21031	ALDH1A2,CYP4F22,APOE,C3,CES1,ETFB,ACSF2,GPAM,FADS1,HPGD,HADHB,ALDH3A2,DECR1,ACACA,RETSAT
GO:BP	Cdc42 protein signal transduction	GO:0032488	0.023684697	1.625532162	17	56	3	21031	APOE,ABCA1,RHOU
GO:BP	lipid storage	GO:0019915	0.026363489	1.57899712	90	34	4	21031	APOE,C3,ABCA1,CES1
GO:BP	response to lipoprotein particle	GO:0055094	0.030423903	1.516785067	30	34	3	21031	APOE,ABCA1,CES1
GO:BP	cholesterol homeostasis	GO:0042632	0.031827913	1.497191841	89	36	4	21031	APOE,ABCA1,CES1,MYLIP
GO:BP	sterol homeostasis	GO:0055092	0.03326777	1.477976309	90	36	4	21031	APOE,ABCA1,CES1,MYLIP
GO:BP	cellular response to lipoprotein particle stimulus	GO:0071402	0.040749602	1.389876633	33	34	3	21031	APOE,ABCA1,CES1
GO:BP	small molecule catabolic process	GO:0044282	0.040800806	1.38933126	379	84	9	21031	APOE,LDHD,ETFB,ALDH1L1,GPT2,HADHB,HK2,DECR1,DLST
GO:CC	extracellular matrix	GO:0031012	1.01E-08	7.994136671	555	53	14	22097	CILP,LTBP2,APOE,COL4A5,HMCN1,CTSH,CCN5,FGL2,COL15A1,LAMA2,ADAMTS15,SNED1,FBLN7,COL6A3
GO:CC	external encapsulating structure	GO:0030312	1.04E-08	7.983791261	556	53	14	22097	CILP,LTBP2,APOE,COL4A5,HMCN1,CTSH,CCN5,FGL2,COL15A1,LAMA2,ADAMTS15,SNED1,FBLN7,COL6A3
GO:CC	collagen-containing extracellular matrix	GO:0062023	5.41E-07	6.266810239	425	75	13	22097	CILP,LTBP2,APOE,COL4A5,HMCN1,CTSH,FGL2,COL15A1,LAMA2,ADAMTS15,COL6A3,SPARCL1,LAMA3
GO:CC	extracellular region	GO:0005576	0.000254569	3.594194033	4213	96	39	22097	CILP,PWWP3B,LTBP2,APOE,CHI3L2,C3,HP,COL4A5,HMCN1,CTSH,C6,CCN5,ATP1A2,FGL2,COL15A1,LAMA2,ADAMTS15,SNED1,CLCA2,FBLN7,SLC2A5,COL6A3,PYGB,HPGD,SELENBP1,ALDH1L1,SPARCL1,FAP,IGFBP5,HLA-B,ATP1A1,LAMA3,NUMA1,PLIN2,VIM,CNOT1,CTSK,IARS1,NRCAM
GO:CC	extracellular space	GO:0005615	0.000400697	3.397183627	3303	95	33	22097	CILP,PWWP3B,LTBP2,APOE,CHI3L2,C3,HP,COL4A5,HMCN1,CTSH,C6,CCN5,FGL2,COL15A1,ADAMTS15,FBLN7,SLC2A5,COL6A3,PYGB,HPGD,SELENBP1,ALDH1L1,SPARCL1,FAP,IGFBP5,HLA-B,ATP1A1,LAMA3,NUMA1,VIM,CNOT1,CTSK,IARS1
GO:CC	extracellular vesicle	GO:1903561	0.001642014	2.784623043	2133	75	21	22097	CILP,PWWP3B,LTBP2,APOE,C3,HP,HMCN1,CTSH,C6,ATP1A2,FGL2,COL15A1,SLC2A5,COL6A3,PYGB,HPGD,SELENBP1,ALDH1L1,HLA-B,ATP1A1,LAMA3
GO:CC	extracellular membrane-bounded organelle	GO:0065010	0.001654137	2.781428485	2134	75	21	22097	CILP,PWWP3B,LTBP2,APOE,C3,HP,HMCN1,CTSH,C6,ATP1A2,FGL2,COL15A1,SLC2A5,COL6A3,PYGB,HPGD,SELENBP1,ALDH1L1,HLA-B,ATP1A1,LAMA3
GO:CC	extracellular organelle	GO:0043230	0.001654137	2.781428485	2134	75	21	22097	CILP,PWWP3B,LTBP2,APOE,C3,HP,HMCN1,CTSH,C6,ATP1A2,FGL2,COL15A1,SLC2A5,COL6A3,PYGB,HPGD,SELENBP1,ALDH1L1,HLA-B,ATP1A1,LAMA3
GO:CC	endoplasmic reticulum lumen	GO:0005788	0.002229235	2.651844232	313	71	8	22097	APOE,C3,COL4A5,CES1,COL15A1,COL6A3,SPARCL1,IGFBP5
GO:CC	sarcolemma	GO:0042383	0.002413351	2.617379444	141	74	6	22097	SYNM,ATP1A2,LAMA2,SLC2A5,COL6A3,ATP1A1
GO:CC	basement membrane	GO:0005604	0.004715727	2.32645133	92	75	5	22097	COL4A5,HMCN1,COL15A1,LAMA2,LAMA3
GO:CC	extracellular exosome	GO:0070062	0.005119678	2.290757319	2109	75	20	22097	CILP,PWWP3B,LTBP2,APOE,C3,HP,HMCN1,CTSH,C6,FGL2,COL15A1,SLC2A5,COL6A3,PYGB,HPGD,SELENBP1,ALDH1L1,HLA-B,ATP1A1,LAMA3
GO:CC	mitochondrial matrix	GO:0005759	0.015241482	1.816972792	496	94	10	22097	ETFB,ACSF2,GPT2,HADHB,PPIF,DECR1,PPTC7,FASTKD2,DLST,LRPPRC
GO:CC	basal part of cell	GO:0045178	0.020106237	1.696669211	300	74	7	22097	DISP1,ABCA1,CA12,CLCA2,HPGD,FAP,ATP1A1
GO:CC	basement membrane collagen trimer	GO:0098651	0.028646401	1.542929935	8	41	2	22097	COL4A5,COL15A1
GO:CC	cell periphery	GO:0071944	0.039652822	1.4017259	6228	58	30	22097	CILP,DISP1,LTBP2,PRKG2,APOE,C3,SYNM,COL4A5,HMCN1,CTSH,ABCA1,GNB5,C6,CCN5,CA12,MYLIP,ATP1A2,FGL2,COL15A1,LAMA2,ADAMTS15,SNED1,CLCA2,GPAM,FBLN7,SLC2A5,COL6A3,HPGD,RHOU,AMOT
TF	Factor: NKX3A; motif: NTNAAGTGNTTN	TF:M10009	0.036751414	1.434725946	3654	73	29	20045	ZNF551,PWWP3B,APOE,SYNM,HP,COL4A5,HMCN1,ZNF385B,GNB5,UPRT,CA12,ABLIM3,FGL2,LAMA2,SNED1,ACSF2,FADS1,COL6A3,HPGD,SELENBP1,AMOT,HADHB,SPARCL1,PPIF,RASSF4,TIPARP,FAP,HLA-B,DECR1
HPA	skin 1; extracellular matrix[≥Low]	HPA:0461431	0.002136922	2.670211272	60	53	5	11019	APOE,C3,FGL2,COL15A1,COL6A3
HPA	skin 2; extracellular matrix[≥Low]	HPA:0471431	0.003961836	2.402103513	68	53	5	11019	APOE,C3,FGL2,COL15A1,COL6A3
